# Rapid UPF1 depletion illuminates the temporal dynamics of the NMD-regulated transcriptome in human cells

**DOI:** 10.1101/2024.03.04.583328

**Authors:** Volker Boehm, Damaris Wallmeroth, Paul O. Wulf, Luiz Gustavo Teixeira Alves, Oliver Popp, Maximilian Riedel, Emanuel Wyler, Marek Franitza, Jennifer V. Gerbracht, Kerstin Becker, Karina Polkovnychenko, Simone Del Giudice, Nouhad Benlasfer, Philipp Mertins, Markus Landthaler, Niels H. Gehring

**Affiliations:** Institute for Genetics, University of Cologne, 50674 Cologne, Germany; Center for Molecular Medicine Cologne (CMMC), University of Cologne, 50937 Cologne, Germany; Max Delbrück Center for Molecular Medicine in the Helmholtz Association (MDC), Berlin Institute for Medical Systems Biology, Berlin, Germany; Max-Delbrück-Center for Molecular Medicine, Berlin, Germany; Cologne Center for Genomics (CCG), Medical Faculty, University of Cologne, 50931 Cologne, Germany; Berlin Institute of Health @Charite, Berlin, Germany; Institute of Biology, Humboldt-Universität zu Berlin, Berlin, Germany

**Keywords:** Nonsense-mediated mRNA decay, NMD, mRNA degradation, UPF1, gene expression, translation

## Abstract

The helicase UPF1 acts as the central essential factor in human nonsense-mediated mRNA decay (NMD) and is involved in various other mRNA degradation processes. Given its multifunctionality, distinguishing between mRNAs regulated directly and indirectly by UPF1 remains a critical challenge. We engineered two different conditional degron tags into endogenous UPF1 in human cell lines to probe the consequences of UPF1 rapid depletion. UPF1 degradation inhibits NMD within hours and strongly stabilizes endogenous NMD substrates, which can be classified into different groups based on their expression kinetics. Extended UPF1 depletion results in massive transcript and isoform alterations, partially driven by secondary effects. We define a high-confidence UPF1-regulated core set of transcripts, which consists mostly of NMD substrates. NMD-regulated genes are involved in brain development and the integrated stress response, among other biological processes. In summary, UPF1 degron systems rapidly inhibit NMD, providing valuable insights into its roles across various experimental systems.
