## Supplemental Table S1 for "Rapid UPF1 depletion illuminates the temporal dynamics of the NMD-regulated transcriptome in human cells"

### Sheet: Datasets
Boehm et al. 2024 - Supplemental Table 1 - Datasets
List of all datasets used in this study
Cell lines
Dataset number	Name	Path for analysis	Source (Publication)	PMID	Database
I	HEK293_UPF1_KD_Kishor_2019	/home/volker/gencode.v42.datasets/2019_Kishor_UPF1	Kishor et al. 2019	30530525	GEO: GSE109143
II	HeLa_UPF1_KD_cytoplasmic_Longman_2020	/home/volker/gencode.v42.datasets/2020_Longman_NMD_cyto	(cyto.) Longman et al. 2020	32616520	GEO: GSE152435
II	HeLa_UPF1_KD_Longman_2020	/home/volker/gencode.v42.datasets/2020_Longman_NMD_total	(total) Longman et al. 2020	32616520	GEO: GSE152435
III	HEK293_UPF1_KD_Fritz_2022	/home/volker/gencode.v42.datasets/2022_Fritz_UPF1	Fritz et al. 2022	35403729	GEO: GSE176197
IV	K562_UPF1_KD_Hug_2022	/home/volker/gencode.v42.datasets/2022_Hug_DHX34	Hug et al. 2022	35768279	GEO: GSE204987
V	HUH7_UPF1_KD_Lee_2022	/home/volker/gencode.v42.datasets/2022_Lee_UPF1	Lee et al. 2022	35453543	GEO: GSE185655
VI	HCT116_UPF1_Yi_2022	/home/volker/gencode.v42.datasets/2022_UPF1_Yi	Yi et al. 2022	35451102	GEO: GSE179843
VII	HepG2_UPF1_KD_He_2023	/home/volker/gencode.v42.datasets/2023_He_UPF1	He et al. 2023	36705538	GEO: GSE162199
VIII	HEK293_SMG567_KO_KD_Boehm_2021	/home/volker/gencode.v42.datasets/2020_03_NMD_VB	Boehm et al. 2021	34172724	BioStudies: E-MTAB-9330
IX	HEK293_UPF3_dKO_Wallmeroth_2022	/home/volker/gencode.v42.datasets/2020_02_UPF3_DW	Wallmeroth et al. 2022	35451084	BioStudies: E-MTAB-10716
X	HEK293_CASC3_KO_Gerbracht_2020	/home/volker/gencode.v42.datasets/2019_06_CASC3_JG	Gerbracht et al. 2020	34172724	BioStudies: E-MTAB-8461
XI	HCT116_STAU1_Hassine_2020	/home/volker/gencode.v42.datasets/2020_Hassine_STAU1	Hassine et al. 2020	32576666	GEO: GSE138441
1	HCT116_UPF1_AID_TestSeq_this_Study	/home/volker/gencode.v42.datasets/2022_UPF1_AID_reseq	This study	This study	BioStudies: E-MTAB-13839
2	HCT116_UPF1_AID_degradation_this_Study	/home/volker/gencode.v42.datasets/2023_UPF1_AID_DW	This study	This study	BioStudies: E-MTAB-13788
3	HCT116_UPF1_AID_recovery_this_Study	/home/volker/gencode.v42.datasets/2023_UPF1_AID_recovery_DW	This study	This study	BioStudies: E-MTAB-13789
4	HCT116_UPF1_FKBP_degradation_this_Study	/home/volker/gencode.v42.datasets/2023_UPF1_FKBP_HCT_DW	This study	This study	BioStudies: E-MTAB-13829
5	HCT116_UPF1_AID_degradation_riboMinus_this_Study	/home/volker/gencode.v42.datasets/2023_UPF1_AID_DW_riboMinus	This study	This study	BioStudies: E-MTAB-13787
6	HCT116_UPF1_AID_4SU_this_Study	/home/volker/2023_UPF1_4SU	This study	This study	BioStudies: E-MTAB-13836
7	HCT116_UPF1_RiboSeq_this_Study	/home/volker/Riboseq/2023_UPF1_RiboSeq_2nd	This study	This study	BioStudies: E-MTAB-13837
8	HEK293_EIF4A3_KD_Gerbracht_2018	/home/volker/gencode.v42.datasets/2018_03_EIF4A3_JG	This study	This study	BioStudies: E-MTAB-13794

### Sheet: Cell lines
Boehm et al. 2024 - Supplemental Table 1 - Cell lines
List of all cell lines used in this study
Cell lines
Name	Description	Cell line	Integrated sequences	Source	Internal ID
HCT116 pSH-EFIRES-P-AtAFB2-mCherry clone 1	Control cell line for AID-experiments	HCT-116	pSH-EFIRES-P-AtAFB2-mCherry	This study	C050
HCT116 pSH-EFIRES-P-AtAFB2-mCherry UPF1-nterm BSD/Hygro P2A V5 AID7 (U1A3n2)	N-term AID-UPF1 cell line	HCT-116	pSH-EFIRES-P-AtAFB2-mCherry	This study	C051
HCT116 pSH-EFIRES-P-AtAFB2-mCherry UPF1-cterm AID7-v5 P2A BSD/Hygro (U1D9c7)	C-term AID-UPF1 cell line	HCT-116	pSH-EFIRES-P-AtAFB2-mCherry	This study	C075
Flp-In-T-REx-293	Control cell line for HEK293 FKBP-experiments	Flp-In-T-REx-293	none	Thermo Fisher Scientific; Cat# R78007; RRID:CVCL_U427	C001
Flp-In-T-REx-293 FKBP12-UPF1, clone 13	N-term FKBP-UPF1 HEK293 cell line	Flp-In-T-REx-293	pCRIS-PITChv2-PurR-FKBP (UPF1 N)	This study	C206
HCT-116	Control cell line for HCT-116 FKBP-experiments	HCT-116	none	ATCC; Cat# CCL-247; RRID:CVCL_0291	C138
HCT-116 FKBP12-UPF1, clone A2	N-term FKBP-UPF1 HCT-116 cell line	HCT-116	pCRIS-PITChv2-PurR-FKBP (UPF1 N)	This study	C184

### Sheet: Plasmids
Boehm et al. 2024 - Supplemental Table 1 - Plasmids
List of all plasmids used in this study
Plasmids
Name	Vector	Description	Internal ID
pSH-EFIRES-P-AtAFB2-mCherry	pSH-EFIRES-P	pSH-EFIRES-P-AtAFB2-mCherry was a gift from Elina Ikonen (Addgene plasmid # 129716 ; http://n2t.net/addgene:129716 ; RRID:Addgene_129716)
pCas9-sgAAVS1	pGL3-basic	pCas9-sgAAVS1-1 was a gift from Elina Ikonen (Addgene plasmid # 129726 ; http://n2t.net/addgene:129726 ; RRID:Addgene_129726)
UPF1-N-term-AID-V5-P2A-BSD	pUC57-Kan	N-terminal AID-tagging of UPF1 with Blasticidin resistance
UPF1-N-term-AID-V5-P2A-Hygro	pUC57-Kan	N-terminal AID-tagging of UPF1 with Hygromycin resistance
UPF1-C-term-AID-V5-P2A-BSD	pUC57-Kan	C-terminal AID-tagging of UPF1 with Blasticidin resistance
UPF1-C-term-AID-V5-P2A-Hygro	pUC57-Kan	C-terminal AID-tagging of UPF1 with Hygromycin resistance
pCRIS-PITChv2-PurR-FKBP (UPF1 N)	pCRIS-PITChv2	Based on: pCRIS-PITChv2-dTAG-Puro (BRD4) was a gift from James Bradner & Behnam Nabet (Addgene plasmid # 91796 ; http://n2t.net/addgene:91796 ; RRID:Addgene_91796)	3928
pX330-BbsI-PITCh	pX3301-2	pX330-BbsI-PITCh was a gift from Peter Kaiser (Addgene plasmid # 127875 ; http://n2t.net/addgene:127875 ; RRID:Addgene_127875)	3820

### Sheet: Antibodies
Boehm et al. 2024 - Supplemental Table 1 - Antibodies
List of all antibodies used in this study
Antibodies
Name	Dilution	Source	Internal ID
Goat polyclonal anti-UPF1	1:1000	Bethyl Cat# A300-038A-M, RRID:AB_2778977	AK-128
Mouse monoclonal anti-alpha-Tubulin (clone B-5-1-2)	1:5000	Sigma-Aldrich Cat# T6074, RRID:AB_477582	AK-084
Rabbit polyclonal anti-V5	1:3000	QED Bioscience Cat# 18870-01, RRID:AB_215340	AK-104
Mouse monoclonal anti-Myc (9B11)	1:3000	Cell Signaling Technology Cat# 2276 (also 2276S), RRID:AB_331783	AK-106
Peroxidase-AffiniPure Goat Anti-Rabbit	1:3000	Jackson ImmunoResearch Labs Cat# 111-035-006, RRID:AB_2337936	AK-105
Peroxidase-AffiniPure Goat Anti-Mouse	1:3000	Jackson ImmunoResearch Labs Cat# 115-035-003, RRID:AB_10015289	AK-101
Peroxidase-AffiniPure Donkey Anti-Goat	1:3000	Jackson ImmunoResearch Labs Cat# 705-035-147, RRID:AB_2313587	AK-145

### Sheet: Primers
Boehm et al. 2024 - Supplemental Table 1 - Primers
List of all primers used in this study
Primers
Target	Name	Sequence	Description	Internal ID
SRSF2	SRSF2_e2_se	GAATCCAAATCCAGGTCGC	End-point PCR; NMD Target	P1676
SRSF2	SRSF2_e3_as	CCAGTTGCTTGTTCCAAGGA	End-point PCR; NMD Target	P1677
ZFAS1	Primer 1	CCACGTGCAGACATCTACAAC	Probe-based qPCR; NMD Target
ZFAS1	Primer 2	AACACCCGCATTCATCCTG	Probe-based qPCR; NMD Target
ZFAS1	Probe	/5Cy5/CGATCTCCT/TAO/GACGAGTTTATTGTTGGCC/3IAbRQSp/	Probe-based qPCR; NMD Target
GAS5	Primer 1	GACTCCTGTGAGGTATGGTG	Probe-based qPCR; NMD Target
GAS5	Primer 2	GGCTTGCTCTTTAGGACTTCA	Probe-based qPCR; NMD Target
GAS5	Probe	/5SUN/CGGATGCAG/ZEN/TGTGGCTCTGGA/3IABkFQ/	Probe-based qPCR; NMD Target
C1orf43	Primer 1	CAGCTCCTTGCAGATGATGA	Probe-based qPCR; Reference gene
C1orf43	Primer 2	CTCAGAGGTACGAATGGCATC	Probe-based qPCR; Reference gene
C1orf43	Probe	/56-FAM/AGCAACTTT/ZEN/GATTTCCCTGGGTTTCC/3IABkFQ/	Probe-based qPCR; Reference gene
UPF1	UPF1_cPCR_nterm_for	CGAGACCACCTATGTAGGGTATTCG	Screening of N-terminal AID-tagged UPF1 cells
UPF1	UPF1_cPCR_cterm_for	TAACCTCCCCAACAGCCAAGC	Screening of C-terminal AID-tagged UPF1 cells
Blasticidin_resistance	BSD_Gehring_rev	gtgtatttcagtggaatcagctcctc	Screening of AID-tagged UPF1 cells
Hygromycin_resistance	Hygro_intern_rev	actatcggcgagtacttctacacag	Screening of AID-tagged UPF1 cells

### Sheet: siRNAs
Boehm et al. 2024 - Supplemental Table 1 - siRNAs
List of all siRNAs used in this study
siRNAs
Name	Targeting sequence	Source	Internal ID
Luciferase	5′‑CGUACGCGGAAUACUUCGA-3′	Integrated DNA Technologies	S001
UPF1	5′‑GAUGCAGUUCCGCUCCAUU-3′	Integrated DNA Technologies	S002
SMG6	5′‑GGGUCACAGUGCUGAAGUA-3′	Integrated DNA Technologies	S004
SMG7	5′‑CGAUUUGGAAUACGCUUUA-3′	Integrated DNA Technologies	S006
EIF4A3	5′-AGACAUGACUAAAGUGGAA-3′	Integrated DNA Technologies	S025
UPF1 siPOOL	30 pooled siRNAs	siTOOLs Biotech GmbH	S151

### Sheet: sgRNA
Boehm et al. 2024 - Supplemental Table 1 - sgRNA
List of all sgRNA used in this study
sgRNA
Name	Sequence	Description
sg_UPF1_N	GCCCGAGGGCCCTACCCGG	For HDR of N-AID-tag
sg_UPF1_C	GGGCCAGGCCTGCTCCAGG	For HDR of C-AID-tag
PITCh_N_UPF1	CCCGTACGCCTCCACGCTCA	For PITCh of FKBP-tag

### Sheet: Other Sequences
Boehm et al. 2024 - Supplemental Table 1 - other sequences
List of all other sequences used in this study
other sequences
Name	Sequence
UPF1 N-terminal homology arms	TCGCAGCGACCACAGGTGCAGACCACCAAGTCCACACCGCCAGCCGCCCGGGCGTCCCCAATTAGCAGTTGGGGCGGGACCAAGTCCTCGAGCTGCCGCCGCAGCGGCGGTTGAAAGCCCCACCCCCTGCGCGTGCGCGGTGCGCGTCCCGTCTTCCTGCTGGGCACCAGGCGCCCGCGAAGAGCGCGCGCGCTTCCGCCGGCGTCGGGCTCGCGCACGCGCACGGCGACGGCGGCGGTGGCGGCAGTTCCTGCTCTAGGCTGCGAGCGGCTGGCGGCTTCGAGGGGAGCTGAGGCGCGGAGGGGCTCGGCGGCAGCGGCGGCGGCTCGGCACTGTTACCTCTCGGTCCGGCTGGCGCCGGGGCGCGCGGTTTGGTCCTTTCCGGGCGCGCGGGGGCGA…
UPF1 C-terminal homology arms	CAGCCAGGATGTGGCGTCACAGCCCTTCTCTCAGGGCGCCCTGACGCAGGGCTACATCTCCATGAGCCAGCCTTCCCAGATGAGCCAGCCCGGCCTCTCCCAGCCGGAGCTGTCCCAGGTGAGCCCGCCCCTGGGACGGGACTTACCTGAGTGAGGGTGGGGCTATGCACCTGAAACATTCCCTCTGAAGAGCCCCAGAGAGCTGGCCTGGCCCATGTCCACTGTCTGAATTACCTGTCCCTGGGCTGGGGTCATCAGAGTGGGTCTCCTGGGTCTTAGTTTGGGGACGGGTTTTCCATTCTTTTCTCTGGGGCTGCTGAGGGCTGGGTGGATGTGAGCACCCTTGGCCTGTGGCTTGCTTACCTCCTGACCTTGTCTTTCAGGACAGTTACCTTGGTG…
